# Meta-analyses of mouse and human prostate single-cell transcriptomes reveal widespread epithelial plasticity in tissue regression, regeneration, and cancer

**DOI:** 10.1101/2024.01.30.578066

**Authors:** Luis Aparicio, Laura Crowley, John R. Christin, Caroline J. Laplaca, Hanina Hibshoosh, Raul Rabadan, Michael M. Shen

## Abstract

Recent advances in single-cell RNA-sequencing (scRNA-seq) technology have facilitated studies of cell states and plasticity in tissue maintenance and cancer, including in the prostate. Here we present meta-analyses of multiple new and published scRNA-seq datasets to establish reference cell type classifications for the normal mouse and human prostate. Our analyses demonstrate transcriptomic similarities between epithelial cell states in the normal prostate, in the regressed prostate after androgen-deprivation, and in primary prostate tumors. During regression in the mouse prostate, all epithelial cells shift their expression profiles towards a proximal periurethral (PrU) state, demonstrating an androgen-dependent plasticity that is restored to normal during androgen restoration and regeneration. In the human prostate, we find progressive rewiring of transcriptional programs across epithelial cell types in benign prostate hyperplasia and treatment-naïve prostate cancer. Notably, we detect copy number variants predominantly within Luminal Acinar cells in prostate tumors, suggesting a bias in their cell type of origin, as well as a larger field of transcriptomic alterations in non-tumor cells. Finally, we observe that Luminal Acinar tumor cells in treatment-naïve prostate cancer display heterogeneous androgen receptor (AR) signaling activity, including a split between high-AR and low-AR profiles with similarity to PrU-like states. Taken together, our analyses of cellular heterogeneity and plasticity provide important translational insights into the origin and treatment response of prostate cancer.
