## Supplementary file 2 for "Meta-analyses of mouse and human prostate single-cell transcriptomes reveal widespread epithelial plasticity in tissue regression, regeneration, and cancer"

### Sheet: Human prostate signatures
Cell type	Acinar	Ductal	Periurethral	Basal	Fibroblast	Fibromyocyte	Myofibroblast
1	KLK3	UPK1A	KRT13	KRT5	LUM	ACTG2	RGS5
2	ACPP	WNT5A	LY6D	TP63	DCN	DES	GJA4
3	KLK2	RARRES1	LYPD3	KRT14	MMP2	ACTA2	LURAP1L
4	MSMB	PIGR	KRT6A	KRT15	FBLN1	MYLK	PTH1R
5	KLK4	MUC1	DAPL1	CSTA	PTN	CRSP1	HIGD1B
6	NKX3-1	CP	OVOL1	PAX8	APOD	FHL1	KCNJ8
7	STEAP2	DHRS2	AREG	PDLIM1	LGALS1	COX7A1	ABCC9
8	SLC45A3	CRABP2	SCB1G1	PGC	IGFBP7	TPM2	GUCY1A2
9	FOLH1	SRD5A2	SYT8	PIK3C2G	C1S	RGS5	STEAP4
10	NEFH	RHOV	TMPRSS11E	KRT7	VIM	TPPP3	ADAMTS4
11	GREB1	AGR2	TRIM31	PIP	MGP	SPEG	C11orf96
12	AFF3	KRT4	KRT15	PNMT	COL6A2	SCGA	BGN
13	SPDEF	PSCA	KRT17	POU3F3	MEG3	RERGL	MT1A
14	TMPRSS2	IGFBP3	ANXA8	RBMS3	SPARCL1	CASQ2	MTHFD2
15	PDE11A	AQP3	LAD1	S100A14	TIMP1	MYH11	IGFBP7
16	SLC44A4	ELF5	KRT5	S100A2	C11orf96	TAGLN	CALD1
17	SLC30A4	MUC4	DHRS2	SCARA3	C1R	MYL9	LGALS1
18	RDH11	FXYD3	DENND2C	SERPINF1	CD63	LGALS1	TPM2
19	RAB3B	FCGBP	MIR22HG	SFRP1	S100A6	TPM1	MT2A
20	DPP4	PPM1L	GOLGA8A	SLC16A12	B2M	DSTN	PTMA
21	SYT7	HMGCS2	ALDH5A1	SLCO2A1	FTL	CNN1	TAGLN
22	CREB3L4	IGFBP5	MSN	SPARC	IGFBP5	CALD1	EEF1A1
23	SPOCK1	MUC15	MUC4	SPINK2	FTH1	FLNA	TMSB4X
24	LCP1	CAPN13	NIFK	SYNE1	CFD	TMSB4X	MYL9
25	PLA2G2A	BNIPL	NME1	TIMP3	MFAP4	HSPB1	IFITM3
26	NPY	PROM1	PLPP2	TNS4	GEM	ACTB	ADIRF
27	GREB1	PLCE1	PTPN13	AC020916.1	SERPING1	PPP1R14A	SPARCL1
28	MAF	MYBPC1	RGS12	ALDH1A1	SERPINF1	MYL6	SLC25A6
29	ANO7	PALM3	S100A2	ANO1	EMP3	SPARCL1	GAPDH
30	SLC22A3	CPA6	SDCBP2	C16orf74	SELM	CSRP1	B2M
31	HOXB13	NRARPENPP5	SERPINB5	CLDN1	TFPI	IGFBP7	CRISPLD2
32	NAAA	SLITRK6	SLC14A1	CLU	EIF1	RPL41	TIMP3
33	KIF5C	CXCL17	SLC2A1	COL16A1	EEF1A1	CKB	MFGE8
34	RCAN3	ADGRF1	SLC40A1	COL18A1	FGFR1	COX6C	FTH1
35	SOAT1	AGR3	SPAG16	CYP4F8	PPAP2B	SMTN	EIF1
36	NIPAL3	ARHGAP26	SRGAP3	DKK3	ANXA5	CRYAB	FAU
37	ANTXR2	C3	THOC7	EGR1	LTBP4	COX7C	EPAS1
38	ACSL1	CAPN8	AQP3	EMX2	HLA-A	LPP	COL6A2
39	PEBP4	CEACAM6	ABCC5	ENPP1	MT2A	PALLD	S100A6
40	ZNF532	CRYM	CLEC2B	FLRT3	WNT2
41	CLGN	CX3CL1	CMIP	HCAR2
42	LINC00844	CXCL6	CSTA	HCAR3
43	ACLY	GABRP	DSC3	HOXB7
44	ZNF827	GPR110	FABP5	HOXB8
45	TM7SF2	GSTA1	FRMD6	KRT17
46	BMPR1B	HIST1H2BC	GLRX3	KRT19
47	PDE9A	HLA-DMA	GPX2	MUC15
48	LINC01297	HLA-DRB1	HBEGF	TBX2
49	GMPR	LURAP1L	HPGD	HOXB6
50	CANT1	LXN	HSD17B10	HOXB9
51	EPHX2	LYZ	KCTD1	HOXD8
52	CPNE4	MGP	WNT5A	RERG
53	RAB27A	MISP	SLITRK6	CAVIN2
54	SLC22A17	MMP7	ST3GAL5	PGGHG
55	SCD	MUC20	CAPNS2	PPARGC1A
56	GLMP	PDZK1IP1	CAPN8	NDRG4
57	ASTN2	SPINK1	IGFBP5	PTPRM
58		SRCAP	PSCA	TGFBR3
59		SRD5A3	TP63
